# Diversity, host ranges, and potential drivers of speciation among the inquiline enemies of oak gall wasps

**DOI:** 10.1101/2020.05.08.084699

**Authors:** Anna KG Ward, Sofia I Sheikh, Andrew A Forbes

## Abstract

Animals that exploit an extended phenotype (e.g., residences, resources, etc.) of other animals are called inquilines. Not strictly parasites, inquilines may nevertheless possess specialized traits that adapt them to particular dimensions of the extended phenotype of their “host”. These adaptations to host traits can in turn lead to fitness tradeoffs that restrict the host range of an inquiline such that shifts to novel hosts might trigger inquiline diversification. Speciation *via* host shifting has been studied in many animal parasites, but we know far less about the role of host shifts in inquiline speciation. *Synergus* (Hymenoptera: Cynipidae: Synergini) is a speciose but taxonomically-challenging group of inquilines that feed on the tissue of galls induced by oak gall wasps (Hymenoptera: Cynipidae: Cynipini). Currently too little is known about Nearctic *Synergus* diversity or host associations to evaluate whether and how host use affects their diversification. Here, we report on a large collection of *Synergus* reared from galls of 33 oak gall wasp species in the upper Midwestern United States. We integrated DNA barcodes, morphology, ecology, and phenology to delimit putative species of *Synergus* and describe their host ranges. We find evidence of at least 23 *Synergus* species associated with the 33 gall wasp hosts. At least five previously described *Synergus* species are each a complex of two to five species, while three species fit no prior description. We also find strong evidence that oak tree section and host gall morphology define axes of specialization for *Synergus*. Without over-interpreting our singlegene tree, it is clear that the North American *Synergus* have experienced several transitions among gall hosts and tree habitats and that host-use is correlated with reproductive isolation, though it remains too early to tell whether shifts to new hosts are the initiators of speciation events in *Synergus* inquilines of oak gall wasps, or if host shifts occur after reproductive isolation has already evolved.
