## Supplemental Tables 1, 2, & 4 for "Diversity, host ranges, and potential drivers of speciation among the inquiline enemies of oak gall wasps"

### Sheet: UIMNH submission
Supplemental Table 1. Synergus specimens collected in this study and deposited into the University of Iowa Musem of Natural History.
SUI:INS#	Genus	Species	Order	Family	Subfamily/Tribe	Determined by	Determined date	Collector	Collection date	Locality	County	State	Country	Region	GPS Lat	GPS Long	Notes	Type	Preparation	Sex	lifeStage	Specimen Count	Other historic names
36940	Synergus	laeviventris	Hymenoptera	Cynipidae	Synergini	Forbes, Andrew	2019-05-20	Ward, Anna	2017 August 24	Cape Girardeau	Cape Girardeau	MO	United States of America	North America			081-006-002; "Clade 1" from Ward et al. Emerged from gall of Andricus quercusfrondosus: 8/25/17		Pinned	Female	Adult	1	Synophrus laeviventris
36941	Synergus	laeviventris	Hymenoptera	Cynipidae	Synergini	Forbes, Andrew	2019-05-20	Ward, Anna	2017 April 12	Iowa City	Johnson	IA	United States of America	North America			701-019-041; "Clade 2" from Ward et al. Emerged from gall of Disholcaspis quercusglobulus: 6/22/17		Pinned	Female	Adult	1	Synophrus laeviventris
36942	Synergus	laeviventris	Hymenoptera	Cynipidae	Synergini	Forbes, Andrew	2019-05-20	Ward, Anna	2017 September 11	Urbana	Champaign	IL	United States of America	North America			1217-111-1A; "Clade 3" from Ward et al. Emerged from gall of Amphibolips cookii: 10/2/17		Pinned	Female	Adult	1	Synophrus laeviventris
36943	Synergus	unknown species #1	Hymenoptera	Cynipidae	Synergini	Forbes, Andrew	2019-05-20	Ward, Anna	2017 April 9	Iowa City	Johnson	IA	United States of America	North America			698-999-006D; "Clade 4" from Ward et al. Emerged from unknown stem gall: 5/25/2017		Pinned	Female	Adult	1
36944	Synergus	coniferae	Hymenoptera	Cynipidae	Synergini	Forbes, Andrew	2019-05-20	Ward, Anna	2016 June 6	Iowa City	Johnson	IA	United States of America	North America			293-041-004F; "Clade 5" from Ward et al. Emerged from gall of Callirhytis quercusventricosa: 7/3/16		Pinned	Female	Adult	1
36945	Synergus	lignicola	Hymenoptera	Cynipidae	Synergini	Forbes, Andrew	2019-05-20	Ward, Anna	2017 August 13	Traverse City	Grand Traverse	MI	United States of America	North America			10076-101-4A; "Clade 6" from Ward et al. Emerged from gall of Callirhytis quercusgemmaria: 10/12/17		Pinned	Female	Adult	1	Cynips lignicola; Synergus rhoditiformis; Synergus davisi
36946	Synergus	near lignicola	Hymenoptera	Cynipidae	Synergini	Forbes, Andrew	2019-05-20	Ward, Anna	2016 September 2	St. Peters	St. Charles	MO	United States of America	North America			542-069-002; "Clade 7" from Ward et al. Emerged from gall of Callirhytis quercuspunctata: 6/1/17		Pinned	Female	Adult	1
36947	Synergus	oneratus	Hymenoptera	Cynipidae	Synergini	Forbes, Andrew	2019-05-20	Ward, Anna	2016 August 5	Tiffin	Johnson	IA	United States of America	North America			442-002-20B; "Clade 8a" from Ward et al. Emerged from gall of Acraspis quercuserinacei: 8/24/16		Pinned	Female	Adult	1	Cynips oneratus
36948	Synergus	oneratus	Hymenoptera	Cynipidae	Synergini	Forbes, Andrew	2019-05-20	Ward, Anna	2017 September 10	Columbus	Franklin	OH	United States of America	North America			1201-003-003; "Clade 8b" from Ward et al. Emerged from gall of Acraspis pezomachoides: 11/12/17		Pinned	Female	Adult	1	Cynips oneratus
36949	Synergus	punctatus	Hymenoptera	Cynipidae	Synergini	Forbes, Andrew	2019-05-20	Ward, Anna	2016 September 2	St. Louis	N/A	MO	United States of America	North America			539-067-006; "Clade 23" from Ward et al. Emerged from gall of Andricus robustus: 9/2016 (found dead)		Pinned	Male	Adult	1	Synergus punctata
36950	Synergus	oneratus	Hymenoptera	Cynipidae	Synergini	Forbes, Andrew	2019-05-20	Ward, Anna	2016 August 18	Iowa City	Johnson	IA	United States of America	North America			500-11-003A; "Clade 10" from Ward et al. Emerged from gall of Andricus quercusstrobilanus: 8/19/16		Pinned	Female	Adult	1	Cynips oneratus
36951	Synergus	oneratus	Hymenoptera	Cynipidae	Synergini	Forbes, Andrew	2019-05-20	Ward, Anna	2016 August 18	Iowa City	Johnson	IA	United States of America	North America			500-11-009D; "Clade 10" from Ward et al. Emerged from gall of Andricus quercusstrobilanus: 8/23/16		Pinned	Male	Adult	1	Cynips oneratus
36952	Synergus	oneratus	Hymenoptera	Cynipidae	Synergini	Forbes, Andrew	2019-05-20	Ward, Anna	2015 August 3	Iowa City	Johnson	IA	United States of America	North America			52-3-1; "Clade 11" from Ward et al. Emerged from gall of Philonix nigra: 8/9/15		Pinned	Female	Adult	1	Cynips oneratus
36953	Synergus	oneratus	Hymenoptera	Cynipidae	Synergini	Forbes, Andrew	2019-05-20	Ward, Anna	2015 August 3	Iowa City	Johnson	IA	United States of America	North America			52-3-2; "Clade 11" from Ward et al. Emerged from gall of Philonix nigra: 8/9/15		Pinned	Male	Adult	1	Cynips oneratus
36954	Synergus	villosus	Hymenoptera	Cynipidae	Synergini	Forbes, Andrew	2019-05-20	Ward, Anna	2016 October 18	Tiffin	Johnson	IA	United States of America	North America			664-015-12A; "Clade 13" from Ward et al. Emerged from gall of Callirhytis lanata: 9/3/17		Pinned	Female	Adult	1
36955	Synergus	magnus	Hymenoptera	Cynipidae	Synergini	Forbes, Andrew	2019-05-20	Ward, Anna	2017 August 27	Jackson	Madison	TN	United States of America	North America			1140-108-26; "Clade 15" from Ward et al. Emerged from unknown acorn gall: 9/8/17		Pinned	Female	Adult	1
36956	Synergus	magnus	Hymenoptera	Cynipidae	Synergini	Forbes, Andrew	2019-05-20	Ward, Anna	2017 September 8	Reynoldsburg	Fairfield	OH	United States of America	North America			1164-110-002B; "Clade 15" from Ward et al. Emerged from gall of Amphibolips quercusjugulans: 9/18/17		Pinned	Male	Adult	1
36957	Synergus	erinacei	Hymenoptera	Cynipidae	Synergini	Forbes, Andrew	2019-05-20	Ward, Anna	2016 September 6	Urbana	Champaign	IL	United States of America	North America			602-003-004A; "Clade 16" from Ward et al. Emerged from gall of Acraspis pezomachoides: unknown date		Pinned	Female	Adult	1
36958	Synergus	erinacei	Hymenoptera	Cynipidae	Synergini	Forbes, Andrew	2019-05-20	Forbes, Andrew	2015 July 13	Spirit Lake	Dickinson	IA	United States of America	North America			1-X-2; "Clade 17" from Ward et al. Emerged from gall of Acraspis macrocarpae: 7/14/15		Pinned	Female	Adult	1
36959	Synergus	erinacei	Hymenoptera	Cynipidae	Synergini	Forbes, Andrew	2019-05-20	Forbes, Andrew	2015 July 13	Spirit Lake	Dickinson	IA	United States of America	North America			1-2-4; "Clade 17" from Ward et al. Emerged from gall of Acraspis macrocarpae: 7/23/15		Pinned	Female	Adult	1
36960	Synergus	walshii	Hymenoptera	Cynipidae	Synergini	Forbes, Andrew	2019-05-20	Ward, Anna	2016 June 27	Iowa City	Johnson	IA	United States of America	North America			362-024-1B; "Clade 18" from Ward et al. Emerged from gall of Phylloteras poculum: 7/12/16		Pinned	Female	Adult	1	Synophrus albipes; Synergus lanae; Synergus albipes
36961	Synergus	walshii	Hymenoptera	Cynipidae	Synergini	Forbes, Andrew	2019-05-20	Ward, Anna	2016 September 27	Iowa City	Johnson	IA	United States of America	North America			650-061-018; "Clade 19" from Ward et al. Emerged from gall of Andricus quercusflocci: 7/25/17		Pinned	Female	Adult	1	Synophrus albipes; Synergus lanae; Synergus albipes
36962	Synergus	punctatus	Hymenoptera	Cynipidae	Synergini	Forbes, Andrew	2019-05-20	Ward, Anna	2016 September 27	Iowa City	Johnson	IA	United States of America	North America			642-009-17A; "Clade 20" from Ward et al. Emerged from gall of Andricus nigricens: 6/24/17		Pinned	Female	Adult	1	Synergus punctata
36963	Synergus	unknown species #3	Hymenoptera	Cynipidae	Synergini	Forbes, Andrew	2019-05-20	Ward, Anna	2016 September 3	Paducah	McCracken	KY	United States of America	North America			555-019-36; "Clade 21" from Ward et al. Emerged from gall of Disholcaspis quercusglobulus: 8/19/17		Pinned	Female	Adult	1
36964	Synergus	punctatus	Hymenoptera	Cynipidae	Synergini	Forbes, Andrew	2019-05-20	Forbes, Andrew	2015 July 13	Spirit Lake	Dickinson	IA	United States of America	North America			1-24-1; "Clade 22" from Ward et al. Emerged from gall of Acraspis macrocarpae: 8/5/15		Pinned	Female	Adult	1	Synergus punctata
36965	Synergus	punctatus	Hymenoptera	Cynipidae	Synergini	Forbes, Andrew	2019-05-20	Ward, Anna	2016 September 3	Paducah	McCracken	KY	United States of America	North America			548-002-17A; "Clade 24" from Ward et al. Emerged from gall of Acraspis quercuserinacei: date unknown		Pinned	Female	Adult	1	Synergus punctata
36966	Synergus	punctatus	Hymenoptera	Cynipidae	Synergini	Forbes, Andrew	2019-05-20	Ward, Anna	2016 September 3	Paducah	McCracken	KY	United States of America	North America			555-019-33C; "Clade 26" from Ward et al. Emerged from gall of Disholcaspis quercusglobulus: 8/16/17		Pinned	Female	Adult	1	Synergus punctata
36967	Synergus	punctatus	Hymenoptera	Cynipidae	Synergini	Forbes, Andrew	2019-05-20	Ward, Anna	2016 October 18	Tiffin	Johnson	IA	United States of America	North America			661-002-6B; "Clade 27" from Ward et al. Emerged from gall of Acraspis quercuserinacei: 5/23/17		Pinned	Female	Adult	1	Synergus punctata

### Sheet: Sequenced samples
Supplemental Table 2. Collection information for Synergus mtCOI sequences included in this study.
GenBank Accession #	Lab specifc ID	Species	Collected by	Date collected	Collection Location	Gall Host	Tree host
MT124785	1-2-4	Synergus erinacei	A. Forbes	2015-07-13	USA: Spirit Lake, IA	Acraspis macrocarpae	Quercus macrocarpa
MT124786	1-2-5	Synergus erinacei	A. Forbes	2015-07-13	USA: Spirit Lake, IA	Acraspis macrocarpae	Quercus macrocarpa
MT124787	1-20-1	Synergus oneratus	A. Forbes	2015-07-13	USA: Spirit Lake, IA	Acraspis macrocarpae	Quercus macrocarpa
MT124788	1-22-1	Synergus erinacei	A. Forbes	2015-07-13	USA: Spirit Lake, IA	Acraspis macrocarpae	Quercus macrocarpa
MT124789	1-24-1	Synergus punctatus	A. Forbes	2015-07-13	USA: Spirit Lake, IA	Acraspis macrocarpae	Quercus macrocarpa
MT124790	1-A-1	Synergus erinacei	A. Forbes	2015-07-13	USA: Spirit Lake, IA	Acraspis macrocarpae	Quercus macrocarpa
MT124791	1x1	Synergus oneratus	A. Forbes	2015-07-13	USA: Spirit Lake, IA	Acraspis macrocarpae	Quercus macrocarpa
MT124792	1x2	Synergus erinacei	A. Forbes	2015-07-13	USA: Spirit Lake, IA	Acraspis macrocarpae	Quercus macrocarpa
MT124793	52-3-1	Synergus oneratus	E. Reasoner	2015-08-03	USA: Iowa City, IA	Philonix nigra	Quercus macrocarpa
MT124794	52-3-2	Synergus oneratus	E. Reasoner	2015-08-03	USA: Iowa City, IA	Philonix nigra	Quercus macrocarpa
MT124795	52-3-3a	Synergus oneratus	E. Reasoner	2015-08-03	USA: Iowa City, IA	Philonix nigra	Quercus macrocarpa
MT124796	52-3-3b	Synergus oneratus	E. Reasoner	2015-08-03	USA: Iowa City, IA	Philonix nigra	Quercus macrocarpa
MT124797	53-1-1A	Synergus erinacei	E. Reasoner	2015-08-03	USA: Iowa City, IA	Acraspis macrocarpae	Quercus macrocarpa
MT124798	53-1-1B	Synergus erinacei	E. Reasoner	2015-08-03	USA: Iowa City, IA	Acraspis macrocarpae	Quercus macrocarpa
MT124799	58-26-1	Synergus oneratus	A. Forbes	2015-08-01	USA: Spirit Lake, IA	Acraspis macrocarpae	Quercus macrocarpa
MT124800	58-103-1	Synergus erinacei	A. Forbes	2015-08-01	USA: Spirit Lake, IA	Acraspis macrocarpae	Quercus macrocarpa
MT124801	114-1-2	Synergus walshii	A. Forbes	2015-10-22	USA: Spirit Lake, IA	Andricus ignotus	Quercus macrocarpa
MT124802	114-1-7	Synergus walshii	A. Forbes	2015-10-22	USA: Spirit Lake, IA	Andricus ignotus	Quercus macrocarpa
MT124803	114-1-9	Synergus walshii	A. Forbes	2015-10-22	USA: Spirit Lake, IA	Andricus ignotus	Quercus macrocarpa
MT124804	114-1-10	Synergus walshii	A. Forbes	2015-10-22	USA: Spirit Lake, IA	Andricus ignotus	Quercus macrocarpa
MT124805	114-1-39	Andricus ignotus	A. Forbes	2015-10-22	USA: Spirit Lake, IA	Andricus ignotus	Quercus macrocarpa
MT124806	115-1-1	Synergus walshii	A. Forbes	2015-10-22	USA: Spirit Lake, IA	Phylloteras volutellae	Quercus macrocarpa
MT124807	115-1-3	Synergus walshii	A. Forbes	2015-10-22	USA: Spirit Lake, IA	Phylloteras volutellae	Quercus macrocarpa
MT124808	115-1-4	Synergus walshii	A. Forbes	2015-10-22	USA: Spirit Lake, IA	Phylloteras volutellae	Quercus macrocarpa
MT124809	117-1-2	Synergus oneratus	A.Forbes	2015-10-22	USA: Spirit Lake, IA	Dishlocaspis quercusmamma	Quercus macrocarpa
MT124810	122-020-13	Synergus campanula	A. Ward	2016-03-10	USA: Iowa City, IA	Dishlocaspis quercusmamma	Quercus bicolor
MT124811	122-020-19	Synergus campanula	A. Ward	2016-03-10	USA: Iowa City, IA	Dishlocaspis quercusmamma	Quercus bicolor
MT124812	132-023-1	Synergus punctatus	A. Ward	2016-03-12	USA: Spirit Lake, IA	Philonix nigra	Quercus macrocarpa
MT124813	134-008-34	Synergus walshii	A. Ward	2016-03-12	USA: Spirit Lake, IA	Andricus ignotus	Quercus macrocarpa
MT124814	135-008-50	Synergus walshii	A. Ward	2016-03-12	USA: Spirit Lake, IA	Andricus ignotus	Quercus macrocarpa
MT124815	136-020-3	Synergus oneratus	A. Ward	2016-03-12	USA: Spirit Lake, IA	Dishlocaspis quercusmamma	Quercus macrocarpa
MT124816	142-002-14	Synergus campanula	A. Ward	2016-03-16	USA: Iowa City, IA	Acraspis erinacei	Quercus alba
MT124817	142-002-21	Synergus campanula	A. Ward	2016-03-16	USA: Iowa City, IA	Acraspis erinacei	Quercus alba
MT124818	181-019-12	Synergus oneratus	A. Ward	2016-04-02	USA: Tiffin, IA	Dishlocaspis quercusglobulus	Quercus alba
MT124819	191-019-1	Synergus oneratus	A. Ward	2016-04-07	USA: Iowa City, IA	Dishlocaspis quercusglobulus	Quercus alba
MT124820	265-007-16	Euceroptres	A. Ward	2016-05-26	USA: Iowa City, IA	Andricus foliaformis	Quercus macrocarpa
MT124821	279-020-5	Synergus campanula	A. Ward	2016-05-27	USA: Iowa City, IA	Dishlocaspis quercusmamma	Quercus bicolor
MT124822	280-020-44	Synergus oneratus	A. Ward	2016-05-27	USA: Iowa City, IA	Dishlocaspis quercusmamma	Quercus bicolor
MT124823	280-020-32A	Synergus unknown sp3	A. Ward	2016-05-27	USA: Iowa City, IA	Dishlocaspis quercusmamma	Quercus bicolor
MT124824	293-041-4A	Synergus coniferae	A. Ward	2016-06-06	USA: Iowa City, IA	Callirhytis ventricosa	Quercus imbricaria
MT124825	293-041-4B	Synergus coniferae	A. Ward	2016-06-06	USA: Iowa City, IA	Callirhytis ventricosa	Quercus imbricaria
MT124826	303-019-2	Synergus oneratus	A. Ward	2016-06-10	USA: Iowa City, IA	Dishlocaspis quercusglobulus	Quercus alba
MT124827	335-019-1	Synergus oneratus	A. Ward	2016-06-22	USA: Iowa City, IA	Dishlocaspis quercusglobulus	Quercus alba
MT124828	338-001-2	Synergus erinacei	A. Ward	2016-06-24	USA: Iowa City, IA	Acraspis macrocarpae	Quercus macrocarpa
MT124829	362-024-1A	Synergus walshii	A. Ward	2016-06-27	USA: Iowa City, IA	Phylloteras poculum	Quercus bicolor
MT124830	442-002-16B	Synergus oneratus	A. Ward	2016-08-05	USA: Tiffin, IA	Acraspis erinacei	Quercus alba
MT124831	442-002-2D	Synergus oneratus	A. Ward	2016-08-05	USA: Tiffin, IA	Acraspis erinacei	Quercus alba
MT124832	442-002-3C	Synergus campanula	A. Ward	2016-08-05	USA: Tiffin, IA	Acraspis erinacei	Quercus alba
MT124833	443-003-1	Synergus campanula	A. Ward	2016-08-05	USA: Tiffin, IA	Acraspis pezomachoides	Quercus alba
MT124834	462-023-3	Synergus oneratus	A. Forbes	2016-08-05	USA: Kimberling City, MO	Philonix nigra	Quercus muehlenbergii
MT124835	407-002-10B	Synergus campanula	A. Ward	2016-07-19	USA: Iowa City, IA	Acraspis erinacei	Quercus alba
MT124836	489-061-3	Synergus walshii	A. Ward	2016-08-12	USA: Iowa City, IA	Andricus quercusflocci	Quercus alba
MT124837	500-011-2	Synergus oneratus	A. Ward	2016-08-18	USA: Iowa City, IA	Andricus quercusstrobilanus	Quercus bicolor
MT124838	500-011-6A	Synergus oneratus	A. Ward	2016-08-18	USA: Iowa City, IA	Andricus quercusstrobilanus	Quercus bicolor
MT124839	504-006-2	Synergus laeviventris	A. Ward	2016-08-18	USA: Iowa City, IA	Andricus quercusfrondosus	Quercus bicolor
MT124840	527-011-15	Synergus oneratus	A. Ward	2016-08-24	USA: Iowa City, IA	Andricus quercusstrobilanus	Quercus bicolor
MT124841	536-019-5	Synergus campanula	A. Ward	2016-09-02	USA: St Louis, MO	Dishlocaspis quercusglobulus	Quercus stellata
MT124842	536-019-1A	Synergus oneratus	A. Ward	2016-09-02	USA: St Louis, MO	Dishlocaspis quercusglobulus	Quercus stellata
MT124843	536-019-1C	Synergus campanula	A. Ward	2016-09-02	USA: St Louis, MO	Dishlocaspis quercusglobulus	Quercus stellata
MT124844	536-019-3A	Synergus campanula	A. Ward	2106-09-02	USA: St Louis, MO	Dishlocaspis quercusglobulus	Quercus stellata
MT124845	536-019-3B	Synergus campanula	A. Ward	2106-09-02	USA: St Louis, MO	Dishlocaspis quercusglobulus	Quercus stellata
MT124846	538-066-2	Synergus oneratus	A. Ward	2106-09-02	USA: St Louis, MO	Andricus biconicus	Quercus stellata
MT124847	538-066-1A	Synergus oneratus	A. Ward	2106-09-02	USA: St Louis, MO	Andricus biconicus	Quercus stellata
MT124848	539-067-4	Synergus oneratus	A. Ward	2106-09-02	USA: St Louis, MO	Andricus robustus	Quercus stellata
MT124849	539-067-2A	Synergus punctatus	A. Ward	2106-09-02	USA: St Louis, MO	Andricus robustus	Quercus stellata
MT124850	539-067-3B	Synergus punctatus	A. Ward	2106-09-02	USA: St Louis, MO	Andricus robustus	Quercus stellata
MT124851	542-069-1	Synergus lignicola	A. Ward	2106-09-02	USA: St Peters, MO	Callirhytis quercuspunctatus	Quercus rubra
MT124852	546-019-1	Synergus campanula	A. Ward	2016-09-03	USA: Paducah, KY	Dishlocaspis quercusglobulus	Quercus alba
MT124853	546-019-22	Synergus oneratus	A. Ward	2016-09-03	USA: Paducah, KY	Dishlocaspis quercusglobulus	Quercus alba
MT124854	547-002-3	Synergus punctatus	A. Ward	2016-09-03	USA: Paducah, KY	Acraspis erinacei	Quercus alba
MT124855	548-002-6	Synergus punctatus	A. Ward	2016-09-03	USA: Paducah, KY	Acraspis erinacei	Quercus alba
MT124856	555-019-35B	Synergus unknown sp3	A. Ward	2016-09-03	USA: Paducah, KY	Dishlocaspis quercusglobulus	Quercus stellata
MT124857	555-019-42F	Synergus campanula	A. Ward	2016-09-03	USA: Paducah, KY	Dishlocaspis quercusglobulus	Quercus stellata
MT124858	556-065-1	Synergus oneratus	A. Ward	2016-09-03	USA: Paducah, KY	Atrusca quercuscentricola	Quercus stellata
MT124859	558-081-6A	Synergus walshii	A. Ward	2016-09-03	USA: Paducah, KY	Andricus pattoni	Quercus stellata
MT124860	558-081-6B	Synergus walshii	A. Ward	2016-09-03	USA: Paducah, KY	Andricus pattoni	Quercus stellata
MT124861	566-023-1	Synergus oneratus	A. Ward	2016-09-03	USA: Whitsett Park, TN	Philonix nigra	Quercus prinoides
MT124862	598-022-1A	Ceroptres	A. Ward	2016-09-05	USA: Lexington, KY	Neuroteras floccosus	Quercus macrocarpa
MT124863	601-002-5	Synergus erinacei	A. Ward	2016-09-06	USA: Urbana, IL	Acraspis erinacei	Quercus alba
MT124864	601-002-17	Synergus punctatus	A. Ward	2016-09-06	USA: Urbana, IL	Acraspis erinacei	Quercus alba
MT124865	602-003-16	Synergus erinacei	A. Ward	2016-09-06	USA: Urbana, IL	Acraspis pezomachoides	Quercus alba
MT124866	602-003-11A	Synergus campanula	A. Ward	2016-09-06	USA: Urbana, IL	Acraspis pezomachoides	Quercus alba
MT124867	602-003-14B	Synergus campanula	A. Ward	2016-09-06	USA: Urbana, IL	Acraspis pezomachoides	Quercus alba
MT124868	602-003-1A	Synergus erinacei	A. Ward	2016-09-06	USA: Urbana, IL	Acraspis pezomachoides	Quercus alba
MT124869	603-024-1	Synergus walshii	A. Ward	2016-09-06	USA: Urbana, IL	Phylloteras poculum	Quercus alba
MT124870	614-069-11	Synergus lignicola	A. Ward	2016-09-02	USA: St Peters, MO	Callirhytis quercuspunctatus	Quercus palustris
MT124871	614-069-4A	Synergus lignicola	A. Ward	2016-09-02	USA: St Peters, MO	Callirhytis quercuspunctatus	Quercus palustris
MT124872	614-069-4B	Synergus lignicola	A. Ward	2016-09-02	USA: St Peters, MO	Callirhytis quercuspunctatus	Quercus palustris
MT124873	630-023-4A	Synergus punctatus	A. Hippee	2016-09-24	USA: Konza, KS	Philonix nigra	Quercus prinoides
MT124874	631-005-3B	Synergus campanula	A. Hippee	2016-09-24	USA: Konza, KS	Andricus dimorphus	Quercus prinoides
MT124875	636-023-4	Synergus punctatus	A. Hippee	2016-09-24	USA: Konza, KS	Philonix nigra	Quercus macrocarpa
MT124876	636-023-5	Synergus unknown sp2	A. Hippee	2016-09-24	USA: Konza, KS	Philonix nigra	Quercus macrocarpa
MT124877	642-009-15	Synergus punctatus	A. Ward	2016-09-27	USA: Iowa City, IA	Andricus nigricens	Quercus bicolor
MT124878	642-009-23	Synergus punctatus	A. Ward	2016-09-27	USA: Iowa City, IA	Andricus nigricens	Quercus bicolor
MT124879	642-009-21A	Synergus punctatus	A. Ward	2016-09-27	USA: Iowa City, IA	Andricus nigricens	Quercus bicolor
MT124880	650-061-2	Synergus walshii	A. Ward	2016-09-27	USA: Iowa City, IA	Andricus quercusflocci	Quercus alba
MT124881	658-019-2	Synergus laeviventris	A. Ward	2016-10-18	USA: Tiffin, IA	Dishlocaspis quercusglobulus	Quercus alba
MT124882	659-023-1	Synergus oneratus	A. Ward	2016-10-18	USA: Tiffin, IA	Philonix nigra	Quercus alba
MT124883	664-015-12B	Synergus villosus	A. Ward	2016-10-18	USA: Tiffin, IA	Callirhytis lanata	Quercus rubra
MT124884	665-059-8B	Synergus villosus	A. Ward	2016-10-18	USA: Tiffin, IA	Dryocosmus imbricariae	Quercus rubra
MT124885	666-999-1A	Synergus laeviventris	A. Ward	2016-10-18	USA: Tiffin, IA	bud gall	Quercus rubra
MT124886	666-999-2C	Synergus laeviventris	A. Ward	2016-10-18	USA: Tiffin, IA	bud gall	Quercus rubra
MT124887	670-069-1	Synergus lignicola	A. Ward	2017-03-12	USA: St Louis, MO	Callirhytis quercuspunctatus	Lobatae-section
MT124888	689-019-6	Synergus oneratus	A. Ward	2017-04-03	USA: Iowa City, IA	Dishlocaspis quercusglobulus	Quercus alba
MT124889	690-061-12	Synergus walshii	A. Ward	2017-04-03	USA: Iowa City, IA	Andricus quercusflocci	Quercus alba
MT124890	695-020-1	Synergus oneratus	A. Ward	2017-04-09	USA: Iowa City, IA	Dishlocaspis quercusmamma	Quercus macrocarpa
MT124891	696-037-1A	Synergus laeviventris	A. Ward	2017-04-09	USA: Iowa City, IA	Andricus pisiformis	Quercus alba
MT124892	696-037-2B	Synergus laeviventris	A. Ward	2017-04-09	USA: Iowa City, IA	Andricus pisiformis	Quercus alba
MT124893	698-999-10C	Synergus unknown sp1	A. Ward	2017-04-09	USA: Iowa City, IA	twig gall	Quercus macrocarpa
MT124894	698-999-5A	Synergus unknown sp1	A. Ward	2017-04-09	USA: Iowa City, IA	twig gall	Quercus macrocarpa
MT124895	701-019-40B	Synergus laeviventris	A. Ward	2017-04-12	USA: Iowa City, IA	Dishlocaspis quercusglobulus	Quercus alba
MT124896	701-019-64C	Synergus campanula	A. Ward	2017-04-12	USA: Iowa City, IA	Dishlocaspis quercusglobulus	Quercus alba
MT124897	701-019-55A	Synergus unknown sp3	A. Ward	2017-04-12	USA: Iowa City, IA	Dishlocaspis quercusglobulus	Quercus alba
MT124898	702-002-3	Synergus punctatus	A. Ward	2017-04-12	USA: Iowa City, IA	Acraspis erinacei	Quercus alba
MT124899	703-061-2A	Synergus walshii	A. Ward	2017-04-12	USA: Iowa City, IA	Andricus quercusflocci	Quercus alba
MT124900	791-045-11B	Synergus laeviventris	A. Ward	2017-05-24	USA: Iowa City, IA	Andricus quercusostensackenii	Quercus palustris
MT124901	791-045-6A	Synergus laeviventris	A. Ward	2017-05-24	USA: Iowa City, IA	Andricus quercusostensackenii	Quercus palustris
MT124902	806-019-11A	Synergus laeviventris	A. Ward	2017-05-25	USA: Tiffin, IA	Dishlocaspis quercusglobulus	Quercus alba
MT124903	814-086-5	Synergus laeviventris	A. Ward	2017-05-25	USA: Tiffin, IA	Amphibolips quercusinanis	Quercus rubra
MT124904	814-086-6	Synergus laeviventris	A. Ward	2017-05-25	USA: Tiffin, IA	Amphibolips quercusinanis	Quercus rubra
MT124905	832-041-3A	Synergus coniferae	A. Ward	2017-06-03	USA: St Louis, MO	Callirhytis ventricosa	Quercus imbricaria
MT124906	906-045-1	Synergus laeviventris	A. Ward	2017-06-15	USA: Iowa City, IA	Andricus quercusostensackenii	Quercus palustris
MT124907	934-023-1	Synergus oneratus	A. Ward	2017-06-29	USA: St Louis, MO	Philonix nigra	Quercus muehlenbergii
MT124908	994-023-1	Synergus punctatus	A. Ward	2017-07-13	USA: Tiffin, IA	Philonix nigra	Quercus alba
MT124909	1025-023-2B	Synergus punctatus	A.Ward	2017-07-25	USA: Iowa City, IA	Philonix nigra	Quercus macrocarpa
MT124910	1076-101-1A	Synergus nr. lignicola	A.Ward	2017-08-13	USA: Traverse City, MI	Callirhytis quercusgemmaria	Quercus rubra
MT124911	1076-101-7A	Synergus nr. lignicola	A.Ward	2017-08-13	USA: Traverse City, MI	Callirhytis quercusgemmaria	Quercus rubra
MT124912	1081-006-3	Synergus laeviventris	A.Ward	2017-08-24	USA: Cape Girardeau, MO	Andricus quercusfrondosus	Quercus alba
MT124913	1081-006-4C	Synergus laeviventris	A.Ward	2017-08-24	USA: Cape Girardeau, MO	Andricus quercusfrondosus	Quercus alba
MT124914	1105-003-1	Synergus campanula	A.Ward	2017-08-24	USA: Paducah, KY	Acraspis pezomachoides	Quercus alba
MT124915	1105-003-10A	Synergus erinacei	A.Ward	2017-08-24	USA: Paducah, KY	Acraspis pezomachoides	Quercus alba
MT124916	1105-003-5A	Synergus oneratus	A.Ward	2017-08-24	USA: Paducah, KY	Acraspis pezomachoides	Quercus alba
MT124917	1113-107-1	Synergus oneratus	A.Ward	2017-08-25	USA: Nashville, TN	twig gall	Quercus alba
MT124918	1135-108-5	Synergus magnus	A.Ward	2017-08-27	USA: Paris, TN	acorn gall	Quercus falcata
MT124919	1137-110-2	Synergus magnus	A.Ward	2017-08-27	USA: Paris, TN	Amphibolips quercusjuglans	Quercus velutina
MT124920	1140-108-7	Synergus magnus	A.Ward	2017-08-27	USA: Jackson, TN	acorn gall	Quercus falcata
MT124921	1153-081-3	Synergus walshii	A.Ward	2017-08-28	USA: Bloomsdale, MO	Andricus pattoni	Quercus stellata
MT124922	1153-081-4A	Synergus walshii	A.Ward	2017-08-28	USA: Bloomsdale, MO	Andricus pattoni	Quercus stellata
MT124923	1164-110-2	Synergus laeviventris	A.Ward	2017-09-08	USA: Blacklick Park, OH	Amphibolips quercusjuglans	Quercus palustris
MT124924	1164-110-3A	Synergus laeviventris	A.Ward	2017-09-08	USA: Blacklick Park, OH	Amphibolips quercusjuglans	Quercus palustris
MT124925	1175-111-3	Synergus laeviventris	A. Ward	2017-09-09	USA: South Park, PA	Amphibolips cookii	Quercus rubra
MT124926	1175-111-2B	Synergus laeviventris	A. Ward	2017-09-09	USA: South Park, PA	Amphibolips cookii	Quercus rubra
MT124927	1177-111-3A	Synergus laeviventris	A. Ward	2017-09-09	USA: White Oak Park, PA	Amphibolips cookii	Quercus rubra
MT124928	1177-111-6B	Synergus laeviventris	A. Ward	2017-09-09	USA: White Oak Park, PA	Amphibolips cookii	Quercus rubra
MT124929	1196-023-1	Synergus oneratus	A. Ward	2017-09-10	USA: Union Township, OH	Philonix nigra	Quercus alba
MT124930	1201-003-2	Synergus oneratus	A. Ward	2017-09-10	USA: Blendon Woods, OH	Acraspis pezomachoides	Quercus alba
MT124931	1206-004-2	Synergus villosus	A. Ward	2017-09-11	USA: Urbana, IL	Acraspis villosus	Quercus macrocarpa
MT124932	1217-111-4	Synergus laeviventris	A. Ward	2017-09-11	USA: Urbana, IL	Amphibolips cookii	Quercus rubra
MT124933	1221-006-1A	Synergus laeviventris	A. Ward	2017-10-08	USA: Iowa City, IA	Andricus quercusfrondosus	Quercus bicolor
MT124934	1221-006-2B	Synergus laeviventris	A. Ward	2017-10-08	USA: Iowa City, IA	Andricus quercusfrondosus	Quercus bicolor
MT124935	BWO	Synergus oneratus	A. Ward	2017-06-03	USA: St Louis, MO	field collected	Quercus alba

### Sheet: Synergus host association
Supplemental Table 4. Matrix showing the 14 morphospecies of Synergus reared in this study against the galler hosts from which they were reared.
		Synergus sp reared
		S. campanula	S. coniferae	S. erinacei	S. laeviventris	S. lignicola	S. nr. lignicola	S. magnus	S. oneratus	S. punctatus	S. villosus	S. walshi	Unk. Sp #1	Unk sp. #2	Unk sp. #3
Gallwasp species	Acraspis erinacei (asex)	X		X					X	X
	Acraspis macrocarpae								X	X
	Acraspis pezomachoides	X		X					X
	Acraspis villosa										X
	Amphibolips cookii				X
	Amphibolips quercusinanis				X
	Amphibolips querucsjuglans				X			X
	Andricus biconicus								X
	Andricus dimorphus	X
	Andricus ignotus											X
	Andricus nigricrens									X
	Andricus pattoni											X
	Andricus pisiformis				X
	Andricus quercusflocci											X
	Andricus quercusfrondosus				X
	Andricus quercusosternsackenii				X
	Andricus quercusstrobilanus								X
	Andricus rubustus								X	X
	Atrusca quercuscentricola								X
	Callirhytis lanata										X
	Callirhytis quercusgemmaria						X
	Callirhytis quercuspunctata (asex)					X
	Callirhytis quercusventricosa		X
	Disholcaspis quercusglobulus (asex)	X			X				X						X
	Disholcaspis quercusmamma (asex)	X							X						X
	Dryosmus imbricariae										X
	Philonix nigra								X	X				X
	Phylloteras poculum											X
	Phylloteras volutellae											X
	red wrinkled gall (108)							X
	Stem gall white oak (107)												X
	unknown bud gall on Red oak				X
