## Supplemental Table 3 for "Diversity, host ranges, and potential drivers of speciation among the inquiline enemies of oak gall wasps"

### Sheet: Sheet1
Supplemental figure 3. Summary of collections. Some gall collection numbers were not recorded exactly either because galls were disposed of before they could be counted or because they were too numerous to count. Numbers in parentheses in column 1 refer to Forbes lab collection codes.
Gallwasp host	# of galls collected	# of gallers reared	# of total Natural enemies reared	# of Synergus
Acraspis erinacei (asex)	514	15	655	359
Acraspis erinacei (sex)	316	8	6	0
Acraspis macrocarpae	393	144	329	120
Acraspis pezomachoides	121	24	77	31
Acraspis prinoides	22	1	2	0
Acraspis villosa	88	6	8	2
Amphibolips confluenta	33	3	16	0
Amphibolips cookii	39	1	101	2
Amphibolips globus	4	0	21	0
Amphibolips quercusinanis	77	9	34	3
Amphibolips querucsjuglans	72	14	57	8
Andricus aciculatus	5	0	8	0
Andricus biconicus	1101	2	8	5
Andricus chinquapin	397	36	80	0
Andricus dimorphus	2323	0	17	1
Andricus foliaformis	278	9	177	0
Andricus ignotus	>38 clusters	58	264	155
Andricus incertus	223	0	13	0
Andricus nigricrens	1035	0	86	33
Andricus pattoni	16	0	51	17
Andricus pisiformis	51	5	56	51
Andricus quercusflocci	> 25 clusters	3	77	12
Andricus quercusfrondosus	127	0	46	14
Andricus quercusostensackenii	311	81	119	21
Andricus quercuspetiolicola	911	1521	2011	0
Andricus quercusstrobilanus	1048	21	284	229
Andricus quercusutriculus	362	18	68	0
Andricus robustus	462	0	21	7
Atrusca quercuscentricola	27	5	3	1
Callirhytis balanacea	20	0	2	0
Callirhytis elongata	7	0	1	0
Callirhytis exigua	31	6	2	0
Callirhytis favosa	21 clusters	24	8	0
Callirhytis flavipes	367	84	232	0
Callirhytis furva	613	0	3	0
Callirhytis lanata	372	0	40	2
Callirhytis pigra	40	12	22	0
Callirhytis quercuscornigera	167	218	114	0
Callirhytis quercusfutilis	426	79	178	0
Callirhytis quercusgemmaria	122	0	73	45
Callirhytis quercusmodesta	> 550 clusters	385	1244	0
Callirhytis quercusoperator	5	148	397	0
Callirhytis quercuspunctata (asex)	>22	7	41	27
Callirhytis quercuspunctata (sex)	341	0	7	0
Callirhytis quercusrugosa	6	0	1	0
Callirhytis quercusscitula	101	135	214	0
Callirhytis quercusventricosa	86	31	85	62
Callirhytis seminator	36	568	575	0
Callirhytis serricornis	71	0	4	0
Callirhytis tumifica	32	18	66	0
Disholcaspis quercusglobulus (asex)	1134	21	687	240
Disholcaspis quercusglobulus (sex)	22	0	11	0
Disholcaspis quercusmamma (asex)	808	39	282	100
Disholcaspis quercusmamma (sex)	139	2	27	0
Dryocosmus cinerceae	312	25	115	0
Dryocosmus imbricariae	202	9	24	2
Dryocosmus quercusnotha	112	40	8	0
Dryocosmus quercuspalustris	408	158	18	0
Loxaulus quercusmammula	34	72	22	0
Neuroterus pallidus	1536	314	201	0
Neuroterus quercusbatatus	41	44	185	0
Neuroterus quercusirregularis	80	0	92	0
Neuroterus quercusirregularis (N. quercusmajalis)	87	51	8	0
Neuroterus quercusverrucarum (N. exiguissimus)	22	0	11	0
Neuroterus quercusverrucarum (N. floccosus)	1028	212	191	0
Neuroterus saltarius	many; not counted	3	1553	0
Neuroterus tantulus	many; not counted	0	236	0
Neuroterus vesicula	122	43	66	0
Philonix nigra	765	10	70	34
Phylloteras poculum	2819	0	21	7
Phylloteras rubinum	9	0	2	0
Phylloteras volutellae	281	0	6	4
Unidentified acorn gall on southern red oak (108)	27	0	107	6
Unidentified acorn gall on white oak (098)	44	1	0	0
Unidentified bent catkin gall on white oak	198	84	8	0
Unidentified bud gall on red oak (666-999)	1	0	0	25
Unidentified bud gall on southern red oak; poss. Andricus globus (109)	11	1	27	0
Unidentified catkin gall on red oak	35	1	0	0
Unidentified midrib gall on post oak (113)	1 cluster	1	0	0
Unidentified raised vein on pin oak (097)	55	0	86	0
Unidentified twig gall bur oak (698-999)	2	1	31	19
Unidentified twig gall on bur oak	5	0	4	0
Unidentified; similar to Callirhytis fuilis	61	0	24	0
Unidentified; similar to Dryocomsus notha	1	0	1	0
Unidentified; small gall on leaf of bur oak (099)	23	0	3	0
Unidentified; stem gall white oak (107)	35	0	1	1
Zopheroteras guttatum	124	1	20	0
Zopheroteras sphaerula	80	1	120	0
TOTAL	>23,862	4833	12272	1645
